# Infrequent strong connections constrain connectomic predictions of neuronal function

**DOI:** 10.1101/2025.03.06.641774

**Authors:** Timothy A. Currier, Thomas R. Clandinin

## Abstract

How does circuit wiring constrain neural computation? Recent work has leveraged connectomic datasets to predict the function of cells and circuits in the brains of many species. However, many of these hypotheses have not been compared with physiological measurements, obscuring the limits of connectome-based functional predictions. To explore these limits, we characterized the visual responses of 91 cell types in the fruit fly and quantitatively compared them to connectomic predictions. We show that these predictions are accurate for some response properties, such as orientation tuning, but are surprisingly poor for other properties, such as receptive field size. Importantly, strong synaptic inputs are more functionally homogeneous than expected by chance, and exert an outsized influence on postsynaptic responses, providing a powerful modeling constraint. Finally, we show that physiology is a stronger predictor of wiring than wiring is of physiology, revising our understanding of the structure-function relationship in the brain.
