## Supplementary material for "Infrequent strong connections constrain connectomic predictions of neuronal function": Table S1

### Sheet: Table S1
Cell Type	# ROIs	# Cells	# Flies	...From Genotype (primary)	...From Genotype (additional)	...From Genotype (additional)
C2	5	5	5	nsyb-phiC31 / + ; UAS-SPARC2-I-LexA / VGAT-T2A-GAL4 ; LexAop-SPARC2-I-GCaMP8m / +	nsyb-phiC31 / + ; UAS-SPARC2-S-LexA / VGAT-T2A-GAL4 ; LexAop-SPARC2-I-GCaMP8m / +
C3	10	10	9	nsyb-phiC31 / + ; UAS-SPARC2-I-LexA / VGAT-T2A-GAL4 ; LexAop-SPARC2-I-GCaMP8m / +	nsyb-phiC31 / + ; UAS-SPARC2-S-LexA / VGAT-T2A-GAL4 ; LexAop-SPARC2-I-GCaMP8m / +	nsyb-phiC31 / + ; UAS-SPARC2-S-LexA / + ; LexAop-SPARC2-I-GCaMP8m / nsyb-GAL4
Cm1	1	1	1	nsyb-phiC31 / + ; UAS-SPARC2-S-LexA / + ; LexAop-SPARC2-I-GCaMP8m / ChAT-T2A-GAL4
Cm10	1	1	1	nsyb-phiC31 / + ; UAS-SPARC2-I-LexA / VGAT-T2A-GAL4 ; LexAop-SPARC2-I-GCaMP8m / +
Cm12	1	1	1	nsyb-phiC31 / + ; UAS-SPARC2-I-LexA / VGAT-T2A-GAL4 ; LexAop-SPARC2-I-GCaMP8m / +
Cm27	2	1	1	nsyb-phiC31 / + ; UAS-SPARC2-I-LexA / VGluT-T2A-GAL4 ; LexAop-SPARC2-I-GCaMP8m / +
Cm3	1	1	1	nsyb-phiC31 / + ; UAS-SPARC2-I-LexA / VGAT-T2A-GAL4 ; LexAop-SPARC2-I-GCaMP8m / +
Cm4	2	1	1	nsyb-phiC31 / + ; UAS-SPARC2-I-LexA / VGluT-T2A-GAL4 ; LexAop-SPARC2-I-GCaMP8m / +
Cm5	1	1	1	nsyb-phiC31 / + ; UAS-SPARC2-I-LexA / VGAT-T2A-GAL4 ; LexAop-SPARC2-I-GCaMP8m / +
Cm6	1	1	1	nsyb-phiC31 / + ; UAS-SPARC2-I-LexA / VGAT-T2A-GAL4 ; LexAop-SPARC2-I-GCaMP8m / +
Cm7	1	1	1	nsyb-phiC31 / + ; UAS-SPARC2-I-LexA / VGluT-T2A-GAL4 ; LexAop-SPARC2-I-GCaMP8m / +
Cm8	1	1	1	nsyb-phiC31 / + ; UAS-SPARC2-I-LexA / VGAT-T2A-GAL4 ; LexAop-SPARC2-I-GCaMP8m / +
Dm10	2	2	2	nsyb-phiC31 / + ; UAS-SPARC2-I-LexA / VGAT-T2A-GAL4 ; LexAop-SPARC2-I-GCaMP8m / +
Dm11	1	1	1	nsyb-phiC31 / + ; UAS-SPARC2-I-LexA / VGluT-T2A-GAL4 ; LexAop-SPARC2-I-GCaMP8m / +
Dm12	1	1	1	nsyb-phiC31 / + ; UAS-SPARC2-S-LexA / + ; LexAop-SPARC2-I-GCaMP8m / nsyb-GAL4
Dm13	4	3	3	nsyb-phiC31 / + ; UAS-SPARC2-I-LexA / VGAT-T2A-GAL4 ; LexAop-SPARC2-I-GCaMP8m / +
Dm15	5	5	5	nsyb-phiC31 / + ; UAS-SPARC2-I-LexA / VGluT-T2A-GAL4 ; LexAop-SPARC2-I-GCaMP8m / +
Dm16	4	3	2	nsyb-phiC31 / + ; UAS-SPARC2-I-LexA / VGluT-T2A-GAL4 ; LexAop-SPARC2-I-GCaMP8m / +
Dm2	5	4	3	nsyb-phiC31 / + ; UAS-SPARC2-S-LexA / + ; LexAop-SPARC2-I-GCaMP8m / ChAT-T2A-GAL4	nsyb-phiC31 / + ; UAS-SPARC2-S-LexA / + ; LexAop-SPARC2-I-GCaMP8m / nsyb-GAL4
Dm3a	4	4	4	nsyb-phiC31 / + ; UAS-SPARC2-I-LexA / VGluT-T2A-GAL4 ; LexAop-SPARC2-I-GCaMP8m / +
Dm3b	3	3	3	nsyb-phiC31 / + ; UAS-SPARC2-I-LexA / VGluT-T2A-GAL4 ; LexAop-SPARC2-I-GCaMP8m / +
Dm3c	4	3	3	nsyb-phiC31 / + ; UAS-SPARC2-I-LexA / VGluT-T2A-GAL4 ; LexAop-SPARC2-I-GCaMP8m / +
Dm8a	1	1	1	nsyb-phiC31 / + ; UAS-SPARC2-I-LexA / VGluT-T2A-GAL4 ; LexAop-SPARC2-I-GCaMP8m / +
Dm9	5	2	2	nsyb-phiC31 / + ; UAS-SPARC2-I-LexA / VGluT-T2A-GAL4 ; LexAop-SPARC2-I-GCaMP8m / +
L1	22	21	12	nsyb-phiC31 / + ; UAS-SPARC2-I-LexA / VGluT-T2A-GAL4 ; LexAop-SPARC2-I-GCaMP8m / +	nsyb-phiC31 / + ; UAS-SPARC2-S-LexA / + ; LexAop-SPARC2-I-GCaMP8m / nsyb-GAL4	nsyb-phiC31 / + ; UAS-SPARC2-S-LexA / ap-GAL4 ; LexAop-SPARC2-I-GCaMP8m / +
L2	6	6	5	nsyb-phiC31 / + ; UAS-SPARC2-S-LexA / + ; LexAop-SPARC2-I-GCaMP8m / ChAT-T2A-GAL4
L3	1	1	1	nsyb-phiC31 / + ; UAS-SPARC2-S-LexA / + ; LexAop-SPARC2-I-GCaMP8m / ChAT-T2A-GAL4
L4	12	12	9	nsyb-phiC31 / + ; UAS-SPARC2-S-LexA / + ; LexAop-SPARC2-I-GCaMP8m / ChAT-T2A-GAL4	nsyb-phiC31 / + ; UAS-SPARC2-S-LexA / ap-GAL4 ; LexAop-SPARC2-I-GCaMP8m / +
L5	4	4	4	nsyb-phiC31 / + ; UAS-SPARC2-S-LexA / + ; LexAop-SPARC2-I-GCaMP8m / ChAT-T2A-GAL4
Lawf2	2	1	1	nsyb-phiC31 / + ; UAS-SPARC2-I-LexA / VGAT-T2A-GAL4 ; LexAop-SPARC2-I-GCaMP8m / +
MeLo13	2	1	1	nsyb-phiC31 / + ; UAS-SPARC2-I-LexA / VGluT-T2A-GAL4 ; LexAop-SPARC2-I-GCaMP8m / +
MeTu1	1	1	1	nsyb-phiC31 / + ; UAS-SPARC2-S-LexA / + ; LexAop-SPARC2-I-GCaMP8m / ChAT-T2A-GAL4
MeTu4d	1	1	1	nsyb-phiC31 / + ; UAS-SPARC2-S-LexA / + ; LexAop-SPARC2-I-GCaMP8m / ChAT-T2A-GAL4
Mi1	14	13	10	nsyb-phiC31 / + ; UAS-SPARC2-S-LexA / + ; LexAop-SPARC2-I-GCaMP8m / ChAT-T2A-GAL4	nsyb-phiC31 / + ; UAS-SPARC2-S-LexA / + ; LexAop-SPARC2-I-GCaMP8m / nsyb-GAL4
Mi13	1	1	1	nsyb-phiC31 / + ; UAS-SPARC2-I-LexA / VGluT-T2A-GAL4 ; LexAop-SPARC2-I-GCaMP8m / +
Mi14	3	3	3	nsyb-phiC31 / + ; UAS-SPARC2-I-LexA / VGluT-T2A-GAL4 ; LexAop-SPARC2-I-GCaMP8m / +	nsyb-phiC31 / + ; UAS-SPARC2-I-LexA / VGAT-T2A-GAL4 ; LexAop-SPARC2-I-GCaMP8m / +
Mi15	4	4	4	nsyb-phiC31 / + ; UAS-SPARC2-I-LexA / VGluT-T2A-GAL4 ; LexAop-SPARC2-I-GCaMP8m / +	nsyb-phiC31 / + ; UAS-SPARC2-S-LexA / + ; LexAop-SPARC2-I-GCaMP8m / nsyb-GAL4
Mi2	14	14	10	nsyb-phiC31 / + ; UAS-SPARC2-I-LexA / VGluT-T2A-GAL4 ; LexAop-SPARC2-I-GCaMP8m / +
Mi4	12	12	8	nsyb-phiC31 / + ; UAS-SPARC2-S-LexA / VGAT-T2A-GAL4 ; LexAop-SPARC2-I-GCaMP8m / +	nsyb-phiC31 / + ; UAS-SPARC2-I-LexA / VGAT-T2A-GAL4 ; LexAop-SPARC2-I-GCaMP8m / +
Mi9	17	16	11	nsyb-phiC31 / + ; UAS-SPARC2-I-LexA / VGluT-T2A-GAL4 ; LexAop-SPARC2-I-GCaMP8m / +
Pm1	4	4	4	nsyb-phiC31 / + ; UAS-SPARC2-I-LexA / VGAT-T2A-GAL4 ; LexAop-SPARC2-I-GCaMP8m / +
Pm10	3	2	1	nsyb-phiC31 / + ; UAS-SPARC2-I-LexA / VGAT-T2A-GAL4 ; LexAop-SPARC2-I-GCaMP8m / +
Pm2a	5	2	2	nsyb-phiC31 / + ; UAS-SPARC2-I-LexA / VGAT-T2A-GAL4 ; LexAop-SPARC2-I-GCaMP8m / +
Pm3	6	3	1	nsyb-phiC31 / + ; UAS-SPARC2-I-LexA / VGAT-T2A-GAL4 ; LexAop-SPARC2-I-GCaMP8m / +
Pm4	1	1	1	nsyb-phiC31 / + ; UAS-SPARC2-I-LexA / VGAT-T2A-GAL4 ; LexAop-SPARC2-I-GCaMP8m / +
Pm5	4	3	3	nsyb-phiC31 / + ; UAS-SPARC2-I-LexA / VGAT-T2A-GAL4 ; LexAop-SPARC2-I-GCaMP8m / +
Pm7	2	1	1	nsyb-phiC31 / + ; UAS-SPARC2-I-LexA / VGAT-T2A-GAL4 ; LexAop-SPARC2-I-GCaMP8m / +
Pm8	3	1	1	nsyb-phiC31 / + ; UAS-SPARC2-I-LexA / VGAT-T2A-GAL4 ; LexAop-SPARC2-I-GCaMP8m / +
Pm9	2	2	2	nsyb-phiC31 / + ; UAS-SPARC2-I-LexA / VGAT-T2A-GAL4 ; LexAop-SPARC2-I-GCaMP8m / +
R7p	2	2	2	nsyb-phiC31 / + ; UAS-SPARC2-I-LexA / VGluT-T2A-GAL4 ; LexAop-SPARC2-I-GCaMP8m / +	nsyb-phiC31 / + ; UAS-SPARC2-I-LexA / VGAT-T2A-GAL4 ; LexAop-SPARC2-I-GCaMP8m / +
R7y	1	1	1	nsyb-phiC31 / + ; UAS-SPARC2-I-LexA / VGAT-T2A-GAL4 ; LexAop-SPARC2-I-GCaMP8m / +
R8p	2	2	2	nsyb-phiC31 / + ; UAS-SPARC2-S-LexA / + ; LexAop-SPARC2-I-GCaMP8m / ChAT-T2A-GAL4
T1	2	2	1	nsyb-phiC31 / + ; UAS-SPARC2-I-LexA / VGAT-T2A-GAL4 ; LexAop-SPARC2-I-GCaMP8m / +
T2	4	4	4	nsyb-phiC31 / + ; UAS-SPARC2-S-LexA / + ; LexAop-SPARC2-I-GCaMP8m / ChAT-T2A-GAL4	nsyb-phiC31 / + ; UAS-SPARC2-S-LexA / ap-GAL4 ; LexAop-SPARC2-I-GCaMP8m / +
T2a	14	14	11	nsyb-phiC31 / + ; UAS-SPARC2-I-LexA / VGAT-T2A-GAL4 ; LexAop-SPARC2-I-GCaMP8m / +	nsyb-phiC31 / + ; UAS-SPARC2-S-LexA / + ; LexAop-SPARC2-I-GCaMP8m / nsyb-GAL4
T3	3	3	2	nsyb-phiC31 / + ; UAS-SPARC2-S-LexA / + ; LexAop-SPARC2-I-GCaMP8m / nsyb-GAL4	nsyb-phiC31 / + ; UAS-SPARC2-S-LexA / ap-GAL4 ; LexAop-SPARC2-I-GCaMP8m / +
T4	5	5	4	nsyb-phiC31 / + ; UAS-SPARC2-S-LexA / + ; LexAop-SPARC2-I-GCaMP8m / ChAT-T2A-GAL4	nsyb-phiC31 / + ; UAS-SPARC2-S-LexA / + ; LexAop-SPARC2-I-GCaMP8m / nsyb-GAL4
Tm1	9	9	7	nsyb-phiC31 / + ; UAS-SPARC2-S-LexA / ap-GAL4 ; LexAop-SPARC2-I-GCaMP8m / +	nsyb-phiC31 / + ; UAS-SPARC2-S-LexA / + ; LexAop-SPARC2-I-GCaMP8m / ChAT-T2A-GAL4	nsyb-phiC31 / + ; UAS-SPARC2-S-LexA / + ; LexAop-SPARC2-I-GCaMP8m / nsyb-GAL4
Tm12	5	5	2	nsyb-phiC31 / + ; UAS-SPARC2-S-LexA / ap-GAL4 ; LexAop-SPARC2-I-GCaMP8m / +	nsyb-phiC31 / + ; UAS-SPARC2-S-LexA / + ; LexAop-SPARC2-I-GCaMP8m / ChAT-T2A-GAL4
Tm16	1	1	1	nsyb-phiC31 / + ; UAS-SPARC2-S-LexA / + ; LexAop-SPARC2-I-GCaMP8m / ChAT-T2A-GAL4	nsyb-phiC31 / + ; UAS-SPARC2-S-LexA / ap-GAL4 ; LexAop-SPARC2-I-GCaMP8m / +
Tm2	4	4	3	nsyb-phiC31 / + ; UAS-SPARC2-S-LexA / ap-GAL4 ; LexAop-SPARC2-I-GCaMP8m / +	nsyb-phiC31 / + ; UAS-SPARC2-S-LexA / + ; LexAop-SPARC2-I-GCaMP8m / ChAT-T2A-GAL4
Tm20	4	4	3	nsyb-phiC31 / + ; UAS-SPARC2-S-LexA / + ; LexAop-SPARC2-I-GCaMP8m / ChAT-T2A-GAL4	nsyb-phiC31 / + ; UAS-SPARC2-S-LexA / ap-GAL4 ; LexAop-SPARC2-I-GCaMP8m / +
Tm29	4	4	3	nsyb-phiC31 / + ; UAS-SPARC2-I-LexA / VGluT-T2A-GAL4 ; LexAop-SPARC2-I-GCaMP8m / +
Tm3	66	62	15	nsyb-phiC31 / + ; UAS-SPARC2-S-LexA / + ; LexAop-SPARC2-I-GCaMP8m / ChAT-T2A-GAL4	nsyb-phiC31 / + ; UAS-SPARC2-S-LexA / ap-GAL4 ; LexAop-SPARC2-I-GCaMP8m / +	nsyb-phiC31 / + ; UAS-SPARC2-S-LexA / + ; LexAop-SPARC2-I-GCaMP8m / nsyb-GAL4
Tm34	3	2	2	nsyb-phiC31 / + ; UAS-SPARC2-I-LexA / VGluT-T2A-GAL4 ; LexAop-SPARC2-I-GCaMP8m / +
Tm36	1	1	1	nsyb-phiC31 / + ; UAS-SPARC2-S-LexA / + ; LexAop-SPARC2-I-GCaMP8m / ChAT-T2A-GAL4
Tm37	2	2	2	nsyb-phiC31 / + ; UAS-SPARC2-I-LexA / VGluT-T2A-GAL4 ; LexAop-SPARC2-I-GCaMP8m / +
Tm38	1	1	1	nsyb-phiC31 / + ; UAS-SPARC2-S-LexA / + ; LexAop-SPARC2-I-GCaMP8m / ChAT-T2A-GAL4
Tm4	5	5	5	nsyb-phiC31 / + ; UAS-SPARC2-S-LexA / + ; LexAop-SPARC2-I-GCaMP8m / ChAT-T2A-GAL4	nsyb-phiC31 / + ; UAS-SPARC2-S-LexA / ap-GAL4 ; LexAop-SPARC2-I-GCaMP8m / +
Tm40	2	2	1	nsyb-phiC31 / + ; UAS-SPARC2-S-LexA / + ; LexAop-SPARC2-I-GCaMP8m / ChAT-T2A-GAL4
Tm5Y	1	1	1	nsyb-phiC31 / + ; UAS-SPARC2-S-LexA / + ; LexAop-SPARC2-I-GCaMP8m / ChAT-T2A-GAL4
Tm5a	1	1	1	nsyb-phiC31 / + ; UAS-SPARC2-S-LexA / + ; LexAop-SPARC2-I-GCaMP8m / ChAT-T2A-GAL4
Tm5b	4	3	3	nsyb-phiC31 / + ; UAS-SPARC2-S-LexA / + ; LexAop-SPARC2-I-GCaMP8m / ChAT-T2A-GAL4
Tm5c	2	2	2	nsyb-phiC31 / + ; UAS-SPARC2-I-LexA / VGluT-T2A-GAL4 ; LexAop-SPARC2-I-GCaMP8m / +
Tm6	1	1	1	nsyb-phiC31 / + ; UAS-SPARC2-S-LexA / + ; LexAop-SPARC2-I-GCaMP8m / ChAT-T2A-GAL4
Tm9	18	17	11	nsyb-phiC31 / + ; UAS-SPARC2-S-LexA / ap-GAL4 ; LexAop-SPARC2-I-GCaMP8m / +	nsyb-phiC31 / + ; UAS-SPARC2-S-LexA / + ; LexAop-SPARC2-I-GCaMP8m / ChAT-T2A-GAL4	nsyb-phiC31 / + ; UAS-SPARC2-S-LexA / + ; LexAop-SPARC2-I-GCaMP8m / nsyb-GAL4
TmY10	6	3	3	nsyb-phiC31 / + ; UAS-SPARC2-S-LexA / + ; LexAop-SPARC2-I-GCaMP8m / ChAT-T2A-GAL4
TmY13	1	1	1	nsyb-phiC31 / + ; UAS-SPARC2-S-LexA / + ; LexAop-SPARC2-I-GCaMP8m / ChAT-T2A-GAL4
TmY14	7	7	6	nsyb-phiC31 / + ; UAS-SPARC2-I-LexA / VGluT-T2A-GAL4 ; LexAop-SPARC2-I-GCaMP8m / +
TmY15	3	2	1	nsyb-phiC31 / + ; UAS-SPARC2-I-LexA / VGAT-T2A-GAL4 ; LexAop-SPARC2-I-GCaMP8m / +
TmY16	5	4	4	nsyb-phiC31 / + ; UAS-SPARC2-I-LexA / VGluT-T2A-GAL4 ; LexAop-SPARC2-I-GCaMP8m / +
TmY18	3	3	2	nsyb-phiC31 / + ; UAS-SPARC2-S-LexA / + ; LexAop-SPARC2-I-GCaMP8m / ChAT-T2A-GAL4
TmY19a	2	1	1	nsyb-phiC31 / + ; UAS-SPARC2-I-LexA / VGAT-T2A-GAL4 ; LexAop-SPARC2-I-GCaMP8m / +
TmY19b	1	1	1	nsyb-phiC31 / + ; UAS-SPARC2-I-LexA / VGAT-T2A-GAL4 ; LexAop-SPARC2-I-GCaMP8m / +
TmY3	7	7	6	nsyb-phiC31 / + ; UAS-SPARC2-S-LexA / + ; LexAop-SPARC2-I-GCaMP8m / ChAT-T2A-GAL4	nsyb-phiC31 / + ; UAS-SPARC2-S-LexA / + ; LexAop-SPARC2-I-GCaMP8m / nsyb-GAL4	nsyb-phiC31 / + ; UAS-SPARC2-S-LexA / ap-GAL4 ; LexAop-SPARC2-I-GCaMP8m / +
TmY5a	5	5	4	nsyb-phiC31 / + ; UAS-SPARC2-I-LexA / VGluT-T2A-GAL4 ; LexAop-SPARC2-I-GCaMP8m / +
TmY9a	5	4	2	nsyb-phiC31 / + ; UAS-SPARC2-I-LexA / VGluT-T2A-GAL4 ; LexAop-SPARC2-I-GCaMP8m / +
TmY9b	1	1	1	nsyb-phiC31 / + ; UAS-SPARC2-I-LexA / VGluT-T2A-GAL4 ; LexAop-SPARC2-I-GCaMP8m / +
Y13	4	4	4	nsyb-phiC31 / + ; UAS-SPARC2-I-LexA / VGluT-T2A-GAL4 ; LexAop-SPARC2-I-GCaMP8m / +	nsyb-phiC31 / + ; UAS-SPARC2-S-LexA / + ; LexAop-SPARC2-I-GCaMP8m / nsyb-GAL4
Y14	1	1	1	nsyb-phiC31 / + ; UAS-SPARC2-I-LexA / VGluT-T2A-GAL4 ; LexAop-SPARC2-I-GCaMP8m / +
Y3	1	1	1	nsyb-phiC31 / + ; UAS-SPARC2-S-LexA / + ; LexAop-SPARC2-I-GCaMP8m / ChAT-T2A-GAL4
Bolded cell types appear in the main figures and are shown in Fig. S1
Data from unbolded cell types are only included in select analyses (Fig. 2 and 6D). These cell types are shown in Fig. S2
